# Quantitative Mapping of Human Hair Graying and Reversal in Relation to Life Stress

**DOI:** 10.1101/2020.05.18.101964

**Authors:** Ayelet Rosenberg, Shannon Rausser, Junting Ren, Eugene Mosharov, Gabriel Sturm, R Todd Ogden, Purvi Patel, Rajesh Kumar Soni, Clay Lacefield, Desmond J Tobin, Ralf Paus, Martin Picard

## Abstract

Hair graying is a universal hallmark of aging believed to be linked to psychological stress. Here we develop a novel approach to quantitatively profile natural graying events along individual human hair shafts, resulting in a quantifiable physical timescale of hair pigmentation patterns (HPPs). Using this approach, we quantify rare events of white/gray hairs that naturally regain pigmentation within days to weeks, thereby quantitatively defining the reversibility of graying in healthy, unmedicated individuals. Proteomic analysis shows that graying is marked by the upregulation of proteins related to energy metabolism, mitochondria, and antioxidant defenses. Combining hair pigmentation profiling and proteomics at the single hair level, we also report hair graying and its reversal occurring in parallel with behavioral and psychological stressors. A computational simulation suggests a threshold-based mechanism for the temporary reversibility of graying. Quantitatively mapping HPPs in humans provides an opportunity to longitudinally examine the influence of life exposures on biological aging.
