## Supplemental Tables 1-4 for "Quantitative Mapping of Human Hair Graying and Reversal in Relation to Life Stress"

### Sheet: Supplemental Table S1
LC-MS/MS proteomics Experiment 1
Gene Name	Fold change	Protein	MitoCarta 2.0
DOWNREGULATED (<0.8-fold)
TTR	0.53	Transthyretin
TAGLN2	0.56	Isoform 2 of Transgelin-2
PLD3	0.58	Phospholipase D3
CTSD	0.6	Cathepsin D
KRTAP3-3	0.62	Keratin-associated protein 3-3
HEXB	0.62	Beta-hexosaminidase subunit beta
HNRNPM	0.63	Isoform 2 of Heterogeneous nuclear ribonucleoprotein M
CRIP2	0.63	Isoform 2 of Cysteine-rich protein 2
MT-CO2	0.65	Cytochrome c oxidase subunit 2	Yes
LAMP1	0.66	Lysosome-associated membrane glycoprotein 1
KRTAP3-1	0.68	Keratin-associated protein 3-1
PHB	0.68	Prohibitin	Yes
S100A9	0.71	Protein S100-A9
SLC40A1	0.71	Solute carrier family 40 member 1
KRTAP26-1	0.73	Keratin-associated protein 26-1
CXADR	0.73	Isoform 2 of Coxsackievirus and adenovirus receptor
HNRNPD	0.75	Isoform 2 of Heterogeneous nuclear ribonucleoprotein D0
KRTAP19-5	0.77	Keratin-associated protein 19-5
KRTAP9-6	0.77	Keratin-associated protein 9-6
GNB1	0.77	Isoform 2 of Guanine nucleotide-binding protein G(I)/G(S)/G(T) subunit beta-1
UFM1	0.78	Ubiquitin-fold modifier 1
VDAC1	0.79	Voltage-dependent anion-selective channel protein 1	Yes
KRTAP4-3	0.79	Keratin-associated protein 4-3
UPREGULATED (>1.5-fold)
PPIA	1.52	Peptidyl-prolyl cis-trans isomerase A
PGK 1	1.52	Isoform 2 of Phosphoglycerate kinase 1
ACAA1	1.54	3-ketoacyl-CoA thiolase, peroxisomal	Yes
GSDMA	1.55	Gasdermin-A
RPS3A	1.55	40S ribosomal protein S3a
RPS8	1.55	40S ribosomal protein S8
BCAP31	1.55	Isoform 2 of B-cell receptor-associated protein 31
DHCR7	1.55	7-dehydrocholesterol reductase
RPS3	1.55	40S ribosomal protein S3	Yes
CDC42	1.56	Cell division control protein 42 homolog
ASPRV1	1.57	Retroviral-like aspartic protease 1
APOD	1.59	Apolipoprotein D
MDH1	1.6	Isoform 2 of Malate dehydrogenase, cytoplasmic	Yes
RPL12	1.6	60S ribosomal protein L12
YPEL5	1.63	Protein yippee-like 5
EEF2	1.64	Elongation factor 2
PRDX2	1.65	Peroxiredoxin-2	Yes
RPL30	1.66	60S ribosomal protein L30
RPL37A	1.67	60S ribosomal protein L37a
H1F0	1.7	Isoform 2 of Histone H1.0
RBM14	1.72	RNA-binding protein 14
RPS7	1.72	40S ribosomal protein S7
RAN	1.75	GTP-binding nuclear protein Ran
CPT1A	1.75	Isoform 2 of Carnitine O-palmitoyltransferase 1, liver isoform	Yes
GDI2	1.75	Isoform 2 of Rab GDP dissociation inhibitor beta
RPL8	1.77	60S ribosomal protein L8
HADHB	1.77	Isoform 2 of Trifunctional enzyme subunit beta, mitochondrial	Yes
EEF1G	1.77	Elongation factor 1-gamma
YWHAE	1.79	14-3-3 protein epsilon
RACK1	1.81	Receptor of activated protein C kinase 1	Yes
RPSA	1.82	40S ribosomal protein SA
PITHD1	1.82	Isoform 2 of PITH domain-containing protein 1
SERPINB13	1.83	Serpin B13
HK1	1.85	Isoform 2 of Hexokinase-1	Yes
CAPZB	1.89	Isoform 2 of F-actin-capping protein subunit beta
KRT17	1.89	Keratin, type I cytoskeletal 17
UQCRC1	1.9	Cytochrome b-c1 complex subunit 1, mitochondrial	Yes
RPL22	1.9	60S ribosomal protein L22
PPA1	1.93	Inorganic pyrophosphatase
GARS	1.94	Glycine--tRNA ligase	Yes
VCP	1.95	Transitional endoplasmic reticulum ATPase
CFL1	2	Cofilin-1
COMT	2.07	Isoform Soluble of Catechol O-methyltransferase	Yes
RPS27A	2.08	Ubiquitin-40S ribosomal protein S27a
RPL13A	2.13	60S ribosomal protein L13a
RPS2	2.14	40S ribosomal protein S2
HSP90B1	2.14	Endoplasmin	Yes
ASS1	2.19	Argininosuccinate synthase	Yes
RPS15A	2.29	40S ribosomal protein S15a	Yes
ECHDC1	2.34	Isoform 2 of Ethylmalonyl-CoA decarboxylase	Yes
HSP90AB1	2.38	Heat shock protein HSP 90-beta
ATP6V1B2	2.42	V-type proton ATPase subunit B, brain isoform
EIF2S3B	2.57	Eukaryotic translation initiation factor 2 subunit 3B
ACOT7	2.65	Isoform 4 of Cytosolic acyl coenzyme A thioester hydrolase	Yes
SOD1	2.66	Superoxide dismutase [Cu-Zn]	Yes
CSNK1D	2.79	Isoform 2 of Casein kinase I isoform delta
RPL7	2.81	60S ribosomal protein L7
RPS4X	2.86	40S ribosomal protein S4, X isoform
PLEC	2.88	Isoform 2 of Plectin
RPL6	2.98	60S ribosomal protein L6
PREP	3	Prolyl endopeptidase
G6PD	3.13	Isoform Long of Glucose-6-phosphate 1-dehydrogenase
GGCT	3.21	Gamma-glutamylcyclotransferase
PHGDH	3.54	D-3-phosphoglycerate dehydrogenase
CLTC	3.75	Isoform 2 of Clathrin heavy chain 1
ANXA1	4.13	Annexin A1
FASN	7.5	Fatty acid synthase	Yes
Table S1. Proteomic changes in graying hairs from experiment 1. Fold changes are average abundance values for white relative to dark hair shafts (HS), determined by LC-MS/MS proteomics on matched white and dark HS from female and male individuals. The last column indicates overlap with known mitochondrial proteins listed in MitoCarta 2.0 and other database annotations.

### Sheet: Supplemental Table S2
LC-MS/MS proteomics Experiment 2
Gene Name	Fold change	Protein	MitoCarta 2.0
DOWNREGULATED (<0.8-fold)
OFD1	0.014058	Oral-facial-digital syndrome 1 protein
UQCRC2	0.0796648	Cytochrome b-c1 complex subunit 2, mitochondrial	Yes
KRTAP13-1	0.238511	Keratin-associated protein 13-1
KRTAP3-1	0.266707	Keratin-associated protein 3-1
MIF	0.313596	Macrophage migration inhibitory factor
HRNR	0.316026	Hornerin
KRTAP9-4	0.325382	Keratin-associated protein 9-4
KRTAP1-1	0.333361	Keratin-associated protein 1-1
APCS	0.37847	Serum amyloid P-component;Serum amyloid P-component(1-203)
unknown	0.379498	N/A
PDIA3	0.399802	Protein disulfide-isomerase A3
DCD	0.433098	Dermcidin;Survival-promoting peptide;DCD-1
unknown	0.445899	N/A
CP	0.458914	Ceruloplasmin
ITIH1	0.463309	Inter-alpha-trypsin inhibitor heavy chain H1
CFH	0.481956	Complement factor H
APOB	0.491664	Apolipoprotein B-100;Apolipoprotein B-48
PLG	0.512378	Plasminogen;Plasmin heavy chain A;Activation peptide;Angiostatin;Plasmin heavy chain A, short form;Plasmin light chain B
NDUFS1	0.512827	NADH-ubiquinone oxidoreductase 75 kDa subunit, mitochondrial	Yes
GPRC5D	0.527533	G-protein coupled receptor family C group 5 member D
KRTAP4-3	0.53101	Keratin-associated protein 4-3
KRTAP10-12	0.536182	Keratin-associated protein 10-12
KRTAP10-9	0.545964	Keratin-associated protein 10-9
KRTAP9-1	0.57	Keratin-associated protein 9-1
SERPING1	0.576823	Plasma protease C1 inhibitor
APOH	0.5787	Beta-2-glycoprotein 1
ALB	0.585844	Serum albumin
AMBP	0.586964	Protein AMBP;Alpha-1-microglobulin;Inter-alpha-trypsin inhibitor light chain;Trypstatin
GC	0.590813	Vitamin D-binding protein
HPX	0.601375	Hemopexin
DSG1	0.604041	Desmoglein-1
KRT6C	0.612876	Keratin, type II cytoskeletal 6C
VTN	0.613458	Vitronectin;Vitronectin V65 subunit;Vitronectin V10 subunit;Somatomedin-B
APOC3	0.620226	Apolipoprotein C-III
CFI	0.622862	Complement factor I;Complement factor I heavy chain;Complement factor I light chain
IGHA1	0.640269	Ig alpha-1 chain C region
CFB	0.641214	Complement factor B;Complement factor B Ba fragment;Complement factor B Bb fragment
C4A;C4B	0.641333	Complement C4-A;Complement C4 beta chain;Complement C4-A alpha chain;C4a anaphylatoxin;C4b-A;C4d-A;Complement C4 gamma chain;Complement C4-B;Complement C4 beta chain;Complement C4-B alpha chain;C4a anaphylatoxin;C4b-B;C4d-B;Complement C4 gamma chain
ITIH2	0.648415	Inter-alpha-trypsin inhibitor heavy chain H2
IGKC	0.658296	Ig kappa chain C region
KNG1	0.65911	Kininogen-1;Kininogen-1 heavy chain;T-kinin;Bradykinin;Lysyl-bradykinin;Kininogen-1 light chain;Low molecular weight growth-promoting factor
KRTAP10-4	0.660333	Keratin-associated protein 10-4
APOA4	0.664132	Apolipoprotein A-IV
AZGP1	0.667901	Zinc-alpha-2-glycoprotein
KRTAP10-5;KRTAP10-1	0.674943	Keratin-associated protein 10-5;Keratin-associated protein 10-1
AFM	0.682424	Afamin
KRT9	0.683561	Keratin, type I cytoskeletal 9
HIST1H2BL;HIST1H2BM;HIST1H2BN;HIST1H2BH;HIST2H2BF;HIST1H2BC;HIST1H2BD;H2BFS;HIST1H2BK;HIST1H2BA	0.693232	Histone H2B type 1-L;Histone H2B type 1-M;Histone H2B type 1-N;Histone H2B type 1-H;Histone H2B type 2-F;Histone H2B type 1-C/E/F/G/I;Histone H2B type 1-D;Histone H2B type F-S;Histone H2B type 1-K;Histone H2B type 1-A
SERPINF2	0.70781	Alpha-2-antiplasmin
GSN	0.708522	Gelsolin
FLG2	0.710614	Filaggrin-2
C3	0.737522	Complement C3;Complement C3 beta chain;C3-beta-c;Complement C3 alpha chain;C3a anaphylatoxin;Acylation stimulating protein;Complement C3b alpha chain;Complement C3c alpha chain fragment 1;Complement C3dg fragment;Complement C3g fragment;Complement C3d fragment;Complement C3f fragment;Complement C3c alpha chain fragment 2
CLU	0.749697	Clusterin;Clusterin beta chain;Clusterin alpha chain
SERPINC1	0.754599	Antithrombin-III
KRT2	0.773466	Keratin, type II cytoskeletal 2 epidermal
APOA1	0.778359	Apolipoprotein A-I;Proapolipoprotein A-I;Truncated apolipoprotein A-I
UPREGULATED (>1.5-fold)
CFL1	1.53389	Cofilin-1
KRT35	1.54746	Keratin, type I cuticular Ha5
KRTAP4-6	1.54901	Keratin-associated protein 4-6
KRTAP2-2;KRTAP2-1	1.55537	Keratin-associated protein 2-2;Keratin-associated protein 2-1
PLP2	1.56374	Proteolipid protein 2
KRT5	1.56689	Keratin, type II cytoskeletal 5	Yes
ATP5C1	1.62856	ATP synthase subunit gamma, mitochondrial	Yes
HNRNPA1	1.67284	Heterogeneous nuclear ribonucleoprotein A1;Heterogeneous nuclear ribonucleoprotein A1, N-terminally processed
ATP5B	1.71707	ATP synthase subunit beta, mitochondrial	Yes
CALML3	1.73217	Calmodulin-like protein 3
KRT16	1.73818	Keratin, type I cytoskeletal 16
KRTAP4-4	1.74531	Keratin-associated protein 4-4
KRT36	1.74929	Keratin, type I cuticular Ha6
KRT80	1.75235	Keratin, type II cytoskeletal 80
KRTAP10-10	1.75337	Keratin-associated protein 10-10
LMNB1	1.75556	Prelamin-A/C;Lamin-A/C
KRTAP4-2	1.78598	Keratin-associated protein 4-2
CPT1A	1.81048	Carnitine O-palmitoyltransferase 1, liver isoform	Yes
SLC25A11	1.83907	Mitochondrial 2-oxoglutarate/malate carrier protein	Yes
KRT85	1.85544	Keratin, type II cuticular Hb5
TUBB2A;TUBB2B	1.86806	Tubulin beta-2A chain;Tubulin beta-2B chain
unknown	1.87103	N/A
KRTAP4-9	1.88224	Keratin-associated protein 4-9
A1BG	1.89631	Alpha-1B-glycoprotein
SACM1L	1.90562	Phosphatidylinositide phosphatase SAC1
unknown	2.06109	N/A
VDAC2	2.09408	Voltage-dependent anion-selective channel protein 2	Yes
KRT10	2.09943	Keratin, type I cytoskeletal 10
KRT7	2.13051	Keratin, type II cytoskeletal 7
KRT33B	2.34445	Keratin, type I cuticular Ha3-II
ARF1;ARF3;ARF5;ARF4	2.40241	ADP-ribosylation factor 1;ADP-ribosylation factor 3;ADP-ribosylation factor 5;ADP-ribosylation factor 4
DSTN	2.42711	Destrin
SLC25A6;SLC25A4	2.4449	ADP/ATP translocase 3;ADP/ATP translocase 3, N-terminally processed;ADP/ATP translocase 1	Yes
ACOT7	2.618	Cytosolic acyl coenzyme A thioester hydrolase	Yes
LAP3	2.80305	Cytosol aminopeptidase	Yes
YWHAB	2.82791	14-3-3 protein beta/alpha;14-3-3 protein beta/alpha, N-terminally processed
PPL	2.8881	Periplakin
MUC16	2.93017	Mucin-16
AHNAK	3.0285	Neuroblast differentiation-associated protein AHNAK
HSPB1	3.1748	Heat shock protein beta-1
HSD17B10	3.26673	3-hydroxyacyl-CoA dehydrogenase type-2	Yes
CRIP2	3.35084	Cysteine-rich protein 2
KRT38	3.46097	Keratin, type I cuticular Ha8
KIF4A;KIF4B	3.59557	Chromosome-associated kinesin KIF4A;Chromosome-associated kinesin KIF4B
PKP1	3.62298	Plakophilin-1
DBI	4.14296	Acyl-CoA-binding protein	Yes
HSP90AA1	4.21681	Heat shock protein HSP 90-alpha
PKP3	4.53319	Plakophilin-3
JUP	4.77704	Junction plakoglobin
ORMDL1;ORMDL2	4.79568	ORM1-like protein 1;ORM1-like protein 2
CAPG	4.88568	Macrophage-capping protein
TGM3	4.94197	Protein-glutamine gamma-glutamyltransferase E;Protein-glutamine gamma-glutamyltransferase E 50 kDa catalytic chain;Protein-glutamine gamma-glutamyltransferase E 27 kDa non-catalytic chain
ATG9B	4.96291	Autophagy-related protein 9B
KRT75	5.02298	Keratin, type II cytoskeletal 75
ACTB;ACTG1	5.1508	Actin, cytoplasmic 1;Actin, cytoplasmic 1, N-terminally processed;Actin, cytoplasmic 2;Actin, cytoplasmic 2, N-terminally processed
KRT31	5.22731	Keratin, type I cuticular Ha1
ENO1	5.51807	Alpha-enolase
PHB2	5.55242	Prohibitin-2	Yes
DSP	5.72829	Desmoplakin
LMNA	6.14816	Prelamin-A/C;Lamin-A/C
HSPA2	6.6985	Heat shock-related 70 kDa protein 2
SOD1	7.02463	Superoxide dismutase [Cu-Zn]	Yes
KRTAP10-8	7.63385	Keratin-associated protein 10-8
DSG4	7.73594	Desmoglein-4
YWHAB	7.88356	14-3-3 protein beta/alpha;14-3-3 protein beta/alpha, N-terminally processed
ALDH2	8.23745	Aldehyde dehydrogenase, mitochondrial	Yes
LMNB2	8.24792	Lamin-B2
TRIM29	8.39081	Tripartite motif-containing protein 29
NPC2	8.51276	Epididymal secretory protein E1
CS	9.13937	Citrate synthase, mitochondrial	Yes
HIST1H4A	9.32005	Histone H4
TUBA1B	9.81038	Tubulin alpha-1B chain
KRT14	10.0141	Keratin, type I cytoskeletal 14
unknown	10.1799	N/A
DSG3	10.209	Desmoglein-3
HEPHL1	10.557	Hephaestin-like protein 1
KRT83	11.2565	Keratin, type II cuticular Hb3
NEU2	11.6583	Sialidase-2
unknown	12.572	N/A
PCBP1	12.6042	Poly(rC)-binding protein 1
KRTAP1-5	12.6681	Keratin-associated protein 1-5
SFN	13.7815	14-3-3 protein sigma
ANXA2;ANXA2P2	16.3422	Annexin A2;Putative annexin A2-like protein
unknown	17.4425	N/A
UBA52;RPS27A;UBB;UBC	17.6959	Ubiquitin-60S ribosomal protein L40;Ubiquitin;60S ribosomal protein L40;Ubiquitin-40S ribosomal protein S27a;Ubiquitin;40S ribosomal protein S27a;Polyubiquitin-B;Ubiquitin;Polyubiquitin-C;Ubiquitin
HIST2H3A;HIST3H3;H3F3A;HIST1H3A;H3F3C	19.7127	Histone H3.2;Histone H3.1t;Histone H3.3;Histone H3.1;Histone H3.3C
SELENBP1	21.2145	Selenium-binding protein 1
LGALS7	26.0709	Galectin-7
SLC9C1	32.3778	Sodium/hydrogen exchanger 10
FABP4	39.3875	Fatty acid-binding protein, adipocyte
VDAC1	44.6427	Voltage-dependent anion-selective channel protein 1	Yes
Table S2. Proteomic changes in graying hairs from experiment 2. Fold changes are average abundance values for white relative to dark hair shafts (HS), determined by LC-MS/MS proteomics on white and dark HS from 3 female and 3 male individuals. The last column indicates overlap with known mitochondrial proteins listed in MitoCarta 2.0 and other database annotations.

### Sheet: Supplemental Table S3
LC-MS/MS proteomics Experiment 2 (induced proteins)
Gene Name	Protein	MitoCarta 2.0
UNDETECTED IN DARK
HSPD1	60 kDa heat shock protein, mitochondrial	Yes
ATP5A1	ATP synthase subunit alpha, mitochondrial	Yes
LDHB	L-lactate dehydrogenase B chain	Yes
TPI1	Triosephosphate isomerase	Yes
HIST1H1B	Histone H1.5
RPS13	40S ribosomal protein S13
LYG2	Lysozyme g-like protein 2
LAMP1	Lysosome-associated membrane glycoprotein 1
PLCD1	1-phosphatidylinositol 4,5-bisphosphate phosphodiesterase delta-1
YWHAQ	14-3-3 protein theta
GJA1	Gap junction alpha-1 protein
unknown	N/A
HSPA8	Heat shock cognate 71 kDa protein
RTN3	Reticulon-3
MDH2	Malate dehydrogenase, mitochondrial	Yes
PGK1	Phosphoglycerate kinase 1
Table S3. LC-MS/MS proteomic changes in graying hairs from experiment 2. Proteins undetecrted in dark hairs but detected in white HS from 3 female and 3 male individuals. Because these proteins are undetected in dark hairs, the fold change is infinity. The last column indicates overlap with known mitochondrial proteins listed in MitoCarta 2.0 and other database annotations.

### Sheet: Supplemental Table S4
Supplemental Table S4 - Hair graing simulation model parameters
Parameter	Description	Figure 5B	Figure 5C,D Average Grayer	Figure 5D Early Grayer	Figure 5D Late Grayer	Figure 5E	Figure 5F
Beta1	Fixed rate of increase in aging factor (slope)	16	16	16	16	16	16
Beta2	Sensitivity to stress (slope)	0	0	0	0	4	4
Sigma0	SD of aging factor value at x=0	10	10	10	10	10	10
Sigma1	SD of aging factor rate	13	13	25	8	13	13
Sigma2	SD of graying loading at age 0	0	0	0	0	0	0
Sigmae	SD of random fluctuation	0	10	10	10	0	10
Rho01	Correlation between graying loading at age 0 and aging factor rate	0	0	0	0	0	0
Rho02	Correlation between graying loading at age 0 and stress sensitivity rate	0	0	0	0	0	0
Rho12	Correlation between aging factor rate and stress sensitivity rate	0	0	0	0	0	0
Window width	Pre-set number of years accumulating stress before age of evaluation	0	0	0	0	5	5
Stress start time	Onset of stressor	0	0	0	0	20,50	20,50
Stress strength	Strength of stressor	0	0	0	0	10,10	10,10
Stress length	Duration of stressor	0	0	0	0	1,1	1,1
Threshold	Graying threshold	1920	1920	1920	1920	1920	1920
N	Number of hairs in simulation	1000	1000	1000	1000	1000	1000
Seed number	Simulation seed number	2019	2019	2019	2019	2019	2019
Percent of hairs on plot	Proportion of all hairs graphed on simulation output plot	10	10	10	10	10	10
Table S4. Parameters used in hair graying simulation models. Model parameters, descriptions, and values used in simulation models shown in Figure 5. Default values in the online simulation match those of Figure 5E and F.
